# Genomic and phenotypic evolution of *Escherichia coli* in a novel citrate-only resource environment

**DOI:** 10.1101/2020.01.22.915975

**Authors:** Zachary D. Blount, Rohan Maddamsetti, Nkrumah A. Grant, Sumaya T. Ahmed, Tanush Jagdish, Brooke A. Sommerfeld, Alice Tillman, Jeremy Moore, Joan L. Slonczewski, Jeffrey E. Barrick, Richard E. Lenski

## Abstract

Evolutionary innovations allow populations to colonize new, previously inaccessible ecological niches. We previously reported that aerobic growth on citrate (Cit^+^) evolved in a population of *Escherichia coli* during adaptation to a minimal glucose medium containing citrate (DM25). Cit^+^ can grow in citrate-only medium (DM0), which is a novel environment for *E. coli*. To study adaptation to this new niche, we evolved one set of Cit^+^ populations for 2,500 generations in DM0 and a control set in DM25. We identified numerous parallel mutations, many mediated by transposable elements. Several lineages evolved multi-copy amplifications containing the *maeA* gene, constituting up to ∼15% of the genome. We also found substantial cell death in ancestral and evolved clones. Our results demonstrate the importance of copy-number variation and transposable elements in the refinement of the Cit^+^ trait. However, the observed mortality suggests a persistent evolutionary mismatch between *E. coli* physiology and a citrate-only environment.
