## Supplementary File 3 for "Genomic and phenotypic evolution of *Escherichia coli* in a novel citrate-only resource environment"

### Sheet: Population Information
Population	Alternate Name	Founding Clone	Ara Marker	Medium	Generation 2,500 Mixed Population Sample	Sequenced Clones from Generation 2,500
DM0-1	2p-1	CZB151	-	DM0	ZDBp799	ZDBp871
DM0-2	2p-2	CZB151	-	DM0	ZDBp800	ZDBp874 (Cit-), ZDBp875 (Cit+)
DM0-3	2p-3	CZB152	-	DM0	ZDBp801	ZDBp877
DM0-4	2p-4	CZB152	-	DM0	ZDBp802	ZDBp880
DM0-5	2p-5	CZB154	-	DM0	ZDBp803	ZDBp883
DM0-6	2p-6	CZB154	-	DM0	ZDBp804	ZDBp886
DM0+1	2p+1	ZDB67	+	DM0	ZDBp805	ZDBp889
DM0+2	2p+2	ZDB67	+	DM0	ZDBp806	ZDBp892
DM0+3	2p+3	ZDB68	+	DM0	ZDBp807	ZDBp895
DM0+4	2p+4	ZDB68	+	DM0	ZDBp808	ZDBp898
DM0+5	2p+5	ZDB69	+	DM0	ZDBp809	ZDBp901
DM0+6	2p+6	ZDB69	+	DM0	ZDBp810	ZDBp904
DM25-1	3p-1	CZB151	-	DM25	ZDBp745	ZDBp910
DM25-2	3p-2	CZB151	-	DM25	ZDBp746	ZDBp911
DM25-3	3p-3	CZB152	-	DM25	ZDBp747	ZDBp912
DM25-4	3p-4	CZB152	-	DM25	ZDBp748	ZDBp913
DM25-5	3p-5	CZB154	-	DM25	ZDBp749	ZDBp914
DM25-6	3p-6	CZB154	-	DM25	ZDBp750	ZDBp915
DM25+1	3p+1	ZDB67	+	DM25	ZDBp751	ZDBp916
DM25+2	3p+2	ZDB67	+	DM25	ZDBp752	ZDBp917
DM25+3	3p+3	ZDB68	+	DM25	ZDBp753	ZDBp918
DM25+4	3p+4	ZDB68	+	DM25	ZDBp754	ZDBp919
DM25+5	3p+5	ZDB69	+	DM25	ZDBp755	ZDBp920
DM25+6	3p+6	ZDB69	+	DM25	ZDBp756	ZDBp921

### Sheet: Genome Sequencing Details
Location	Facility	Genome	SRA Accession	Machine	Run Details	Sample Description
UT Austin	GSAF	CZB151	SRR10687592	Illumina MiSeq	2x300 base reads	LTEE Ara-3 Cit+ clone from generation 33,000
UT Austin	GSAF	CZB152	SRR10687591	Illumina MiSeq	2x300 base reads	LTEE Ara-3 Cit+ clone from generation 33,000
MSU	RTSF	CZB152	SRR10687580	Illumina GA	1x36 base reads	LTEE Ara-3 Cit+ clone from generation 33,000
MSU	RTSF	CZB152	SRR10687569	Illumina GA	1x36 base reads	LTEE Ara-3 Cit+ clone from generation 33,000
UT Austin	GSAF	CZB154	SRR10687560	Illumina MiSeq	2x300 base reads	LTEE Ara-3 Cit+ clone from generation 33,000
UT Austin	GSAF	CZB154	SRR10687559	Illumina MiSeq	2x300 base reads	LTEE Ara-3 Cit+ clone from generation 33,000
UT Austin	GSAF	ZDB67	SRR10687558	Illumina MiSeq	2x300 base reads	Ara+ revertant derived from CZB151
UT Austin	GSAF	ZDB68	SRR10687557	Illumina MiSeq	2x300 base reads	Ara+ revertant derived from CZB152
UT Austin	GSAF	ZDB69	SRR10687556	Illumina MiSeq	2x300 base reads	Ara+ revertant derived from CZB154
MSU	RTSF	ZDBp871	SRR10687555	Illumina HiSeq 2500	2x150 base reads	DM0-evolved Cit+, Ara- clone from DM0-1 population, generation 2,500; descended from CZB151
MSU	RTSF	ZDBp874	SRR10687590	Illumina HiSeq 2500	2x150 base reads	DM0-evolved Cit-, Ara- clone from DM0-2 population, generation 2,500; descended from CZB151
UT Austin	GSAF	ZDBp875	SRR10687589	Illumina MiSeq	2x300 base reads	DM0-evolved Cit+, Ara- clone from DM0-2 population, generation 2,500; descended from CZB151
UT Austin	GSAF	ZDBp877	SRR10687588	Illumina MiSeq	2x300 base reads	DM0-evolved Cit+, Ara- clone from DM0-3 population, generation 2,500; descended from CZB152
MSU	RTSF	ZDBp880	SRR10687587	Illumina HiSeq 2500	2x150 base reads	DM0-evolved Cit+, Ara- clone from DM0-4 population, generation 2,500; descended from CZB152
UT Austin	GSAF	ZDBp883	SRR10687586	Illumina MiSeq	2x300 base reads	DM0-evolved Cit+, Ara- clone from DM0-5 population, generation 2,500; descended from CZB154
MSU	RTSF	ZDBp883	SRR10687585	Illumina GAII	1x36 base reads	DM0-evolved Cit+, Ara- clone from DM0-5 population, generation 2,500; descended from CZB154
MSU	RTSF	ZDBp883	SRR10687584	Illumina GAII	1x36 base reads	DM0-evolved Cit+, Ara- clone from DM0-5 population, generation 2,500; descended from CZB154
MSU	RTSF	ZDBp886	SRR10687583	Illumina HiSeq 2500	2x150 base reads	DM0-evolved Cit+, Ara- clone from DM0-6 population, generation 2,500; descended from CZB154
UT Austin	GSAF	ZDBp889	SRR10687582	Illumina MiSeq	2x300 base reads	DM0-evolved Cit+, Ara+ clone from DM0+1 population, generation 2,500; descended from CZB151
MSU	RTSF	ZDBp889	SRR10687581	Illumina GAIIx	1x36 base reads	DM0-evolved Cit+, Ara+ clone from DM0+1 population, generation 2,500; descended from CZB151
MSU	RTSF	ZDBp892	SRR10687579	Illumina HiSeq 2500	2x150 base reads	DM0-evolved Cit+, Ara+ clone from DM0+2 population, generation 2,500; descended from CZB151
UT Austin	GSAF	ZDBp895	SRR10687578	Illumina MiSeq	2x300 base reads	DM0-evolved Cit+, Ara+ clone from DM0+3 population, generation 2,500; descended from CZB152
MSU	RTSF	ZDBp895	SRR10687577	Illumina GAIIx	1x36 base reads	DM0-evolved Cit+, Ara+ clone from DM0+3 population, generation 2,500; descended from CZB152
MSU	RTSF	ZDBp898	SRR10687576	Illumina HiSeq 2500	2x150 base reads	DM0-evolved Cit+, Ara+ clone from DM0+4 population, generation 2,500; descended from CZB152
MSU	RTSF	ZDBp901	SRR10687575	Illumina GAIIx	1x36 base reads	DM0-evolved Cit+, Ara+ clone from DM0+5 population, generation 2,500; descended from CZB154
MSU	RTSF	ZDBp904	SRR10687574	Illumina HiSeq 2500	2x150 base reads	DM0-evolved Cit+, Ara+ clone from DM0+6 population, generation 2,500; descended from CZB154
MSU	RTSF	ZDBp910	SRR10687573	Illumina HiSeq 2500	2x150 base reads	DM25-evolved Cit+, Ara- clone from DM25-1 population, generation 2,500; descended from CZB151
MSU	RTSF	ZDBp911	SRR10687572	Illumina HiSeq 2500	2x150 base reads	DM25-evolved Cit+, Ara- clone from DM25-2 population, generation 2,500; descended from CZB151
MSU	RTSF	ZDBp912	SRR10687571	Illumina HiSeq 2500	2x150 base reads	DM25-evolved Cit+, Ara- clone from DM25-3 population, generation 2,500; descended from CZB152
MSU	RTSF	ZDBp913	SRR10687570	Illumina HiSeq 2500	2x150 base reads	DM25-evolved Cit+, Ara- clone from DM25-4 population, generation 2,500; descended from CZB152
MSU	RTSF	ZDBp914	SRR10687568	Illumina HiSeq 2500	2x150 base reads	DM25-evolved Cit+, Ara- clone from DM25-5 population, generation 2,500; descended from CZB154
MSU	RTSF	ZDBp915	SRR10687567	Illumina HiSeq 2500	2x150 base reads	DM25-evolved Cit+, Ara- clone from DM25-6 population, generation 2,500; descended from CZB154
MSU	RTSF	ZDBp916	SRR10687566	Illumina HiSeq 2500	2x150 base reads	DM25-evolved Cit+, Ara+ clone from DM25+1 population, generation 2,500; descended from CZB151
MSU	RTSF	ZDBp917	SRR10687565	Illumina HiSeq 2500	2x150 base reads	DM25-evolved Cit+, Ara+ clone from DM25+2 population, generation 2,500; descended from CZB151
MSU	RTSF	ZDBp918	SRR10687564	Illumina HiSeq 2500	2x150 base reads	DM25-evolved Cit+, Ara+ clone from DM25+3 population, generation 2,500; descended from CZB152
MSU	RTSF	ZDBp919	SRR10687563	Illumina HiSeq 2500	2x150 base reads	DM25-evolved Cit+, Ara+ clone from DM25+4 population, generation 2,500; descended from CZB152
MSU	RTSF	ZDBp920	SRR10687562	Illumina HiSeq 2500	2x150 base reads	DM25-evolved Cit+, Ara+ clone from DM25+5 population, generation 2,500; descended from CZB154
MSU	RTSF	ZDBp921	SRR10687561	Illumina HiSeq 2500	2x150 base reads	DM25-evolved Cit+, Ara+ clone from DM25+6 population, generation 2,500; descended from CZB154
